# Comparative analysis of PDZ-binding motifs in the diacylglycerol kinase family

**DOI:** 10.1101/2023.06.15.545061

**Authors:** Boglarka Zambo, Gergo Gogl, Bastien Morlet, Pascal Eberling, Luc Negroni, Hervé Moine, Gilles Travé

**Author notes:** Co-corresponding authors: Boglarka Zambo, Hervé Moine, Gilles Travé.

## Abstract

Diacylglycerol kinases (DGKs) control local and temporal amounts of diacylglycerol (DAG) and phosphatidic acid (PA) by converting DAG to PA through phosphorylation in cells. Certain DGK enzymes possess C-terminal sequences that encode potential PDZ-binding motifs (PBMs), which could be involved in their recruitment into supramolecular signaling complexes. In this study, we used two different interactomic approaches, quantitative native holdup (nHU) and qualitative affinity purification (AP), both coupled to mass spectrometry (MS) to investigate the PDZ partners associated with the potential PBMs of DGKs. Complementing these results with site-specific affinity interactomic data measured on isolated PDZ domain fragments and PBM motifs, as well as evolutionary conservation analysis of the PBMs of DGKs, we explored functional differences within different DGK groups. All our results indicate that putative PBM sequences of type II enzymes are likely to be nonfunctional. In contrast, type IV enzymes possess highly promiscuous PBMs that interact with a set of PDZ proteins with very similar affinity interactomes. The combination of various interactomic assays and evolutionary analyses provides a useful strategy for identifying functional domains and motifs within diverse enzyme families.
