## Supplementary material for "Comparative analysis of PDZ-binding motifs in the diacylglycerol kinase family": Zambo_Supplementary_Materials: Supplementary Table 3.xlsx

### Sheet: AP-MS_vs_nHU
Table S3: Comparision of pKapp (nHU-MS) and enrichment values (AP-MS) of significant partners for DGKζ.
name	acc. number	AP-MS (enrichment, log2)	nHU (pKapp)		significant
DLG1	Q12959	9.63104	4.77678		N/D=not detected in MS
SNX27	Q96L92	7.99678	6.54617		PDZ
LIN7C	Q9NUP9	7.63036	5.00938
MAGI3	Q5TCQ9	4.71485	5.71222
DLG4	P78352	3.5045	N/D
TOMM22	Q9NS69	3.37801	3.95817
KIF26B	Q2KJY2	3.11405	4.63064
SYNJ2BP	P57105	3.00707	4.96121
MAGI2	Q86UL8	2.95671	N/D
SCRIB	Q14160	2.61557	4.62384
APBA1	Q02410	2.51633	N/D
PDZRN3	Q9UPQ7	2.49395	N/D
MPP3	Q13368	2.4834	N/D
MPP5	Q8N3R9	2.09376	N/D
DTNB	O60941	1.54673	N/D
APOH	P02749	N/D	5.61041
TRA2B	P62995	N/D	5.51814
LAMC1	P11047	N/D	5.34475
QRSL1	Q9H0R6	N/D	5.23114
RPLP1	P05386	4.35455	5.12884
CHCHD6	Q9BRQ6	N/D	5.12173
HBD	P02042	N/D	5.10854
HABP2	Q14520	N/D	5.08008
CASK	O14936	3.2118	4.9774
H3-3B	P84243	N/D	4.91138
NDUFB7	P17568	N/D	4.90831
GC	P02774	2.13703	4.86842
SURF1	Q15526	N/D	4.8489
SF3B5	Q9BWJ5	N/D	4.76738
PLS3	P13797	N/D	4.76019
CMC2	Q9NRP2	N/D	4.74896
NDUFA8	P51970	N/D	4.74677
ENO2	P09104	N/D	4.69045
EIF5A	P63241	N/D	4.63879
PDZs detected with both methods
	AP-MS (enrichment, log2)	nHU (pKapp)
DLG1	9.63104	4.77678
SNX27	7.99678	6.54617
LIN7C	7.63036	5.00938
MAGI3	4.71485	5.71222
TOMM22	3.37801	3.95817
KIF26B	3.11405	4.63064
SYNJ2BP	3.00707	4.96121
SCRIB	2.61557	4.62384
RPLP1	4.35455	5.12884
CASK	3.2118	4.9774
GC	2.13703	4.86842
