## Supplementary material for "Comparative analysis of PDZ-binding motifs in the diacylglycerol kinase family": Zambo_Supplementary_Materials: Supplementary Table 4.xlsx

### Sheet: comp_profiles
Table S4: Comparision of PDZ-binding profiles of different DGKs using the ProfAff database.
PDZ	pKd1 - DGKζ	pKd2 - DGKκ	ΔpKd2-1		PDZ	pKd1 - DGKζ	pKd2 - DGKι	ΔpKd2-1		PDZ	pKd1 - DGKκ	pKd2 - DGKη	ΔpKd2-1
SNX27	6	0	unknown		SNX27	6	5.73	-0.27		MAST2	4.36	4.85	0.5
MAST2	5.76	4.36	-1.41		MAST2	5.76	5.47	-0.29		GORASP2	4.21	0	unknown
SNTG1	5.4	0	unknown		SNTG1	5.4	5.43	0.03		GRASP	4.17	3.51	-0.66
SNTA1	5.37	0	unknown		SNTA1	5.37	5.18	-0.18		MAST1	4.16	4.19	0.03
SYNJ2BP	5.31	0	unknown		SYNJ2BP	5.31	5.25	-0.06		SHANK1	4.11	0	unknown
SNTB1	5.29	0	unknown		SNTB1	5.29	5.08	-0.21		GRID2IP_2	4.1	4.16	0.06
DLG1_2	5.16	0	unknown		DLG1_2	5.16	5.11	-0.06		DLG1_1	4.01	0	unknown
SNTB2	5.16	0	unknown		NHERF3_1	5.14	4.75	-0.39		ARHGEF12	3.86	4.18	0.32
NHERF3_1	5.14	0	unknown		PTPN3	5.13	5.02	-0.1		SNTG2	3.84	0	unknown
PTPN3	5.13	0	unknown		PDZD2_2	5.1	5.25	0.15		NHERF4_1	3.81	0	unknown
PDZD2_2	5.1	0	unknown		SCRIB_3	5.05	4.91	-0.14		FRMPD1	3.73	0	unknown
MAGI1_5	5.06	0	unknown		DLG4_2	4.96	4.97	0.02		DLG2_3	3.73	0	unknown
SCRIB_3	5.05	0	unknown		SNTG2	4.95	4.8	-0.15		APBA1_2	3.71	3.64	-0.07
DLG4_2	4.96	0	unknown		FRMPD2_2	4.93	5.22	0.3		GRIP2_7	3.64	0	unknown
SNTG2	4.95	3.84	-1.12		PDZRN3_1	4.91	4.75	-0.16		DLG2_2	3.59	3.58	-0.01
FRMPD2_2	4.93	0	unknown		DLG3_2	4.88	4.8	-0.08		MAGI3_2	3.55	4.04	0.49
GIPC1	4.92	0	unknown		SCRIB_2	4.86	4.83	-0.03		SCRIB_3	0	3.8	unknown
PDZRN3_1	4.91	0	unknown		MAGI3_2	4.85	4.56	-0.29		AHNAK1	0	0	unknown
DLG3_2	4.88	0	unknown		PDZRN4_1	4.81	4.7	-0.12		APBA1_1	0	0	unknown
SCRIB_2	4.86	0	unknown		DFNB31_1	4.81	4.79	-0.01		APBA2_1	0	0	unknown
MAGI3_2	4.85	3.55	-1.3		DLG1_1	4.73	4.51	-0.22		APBA2_2	0	0	unknown
PDZRN4_1	4.81	0	unknown		DLG4_1	4.72	4.61	-0.11		APBA3_1	0	0	unknown
DFNB31_1	4.81	0	unknown		SCRIB_1	4.71	4.49	-0.22		CARD11	0	0	unknown
PTPN4	4.8	0	unknown		MAGI2_5	4.69	4.82	0.13		CASK	0	0	unknown
SHROOM4	4.76	0	unknown		DLG2_2	4.69	4.71	0.02		DFNB31_2	0	0	unknown
APBA3_2	4.74	4.47	-0.27		MAGI2_6	4.63	4.59	-0.04		DFNB31_3	0	0	unknown
DLG1_1	4.73	4.01	-0.72		MAST1	4.57	4.89	0.31		DLG1_3	0	0	unknown
DLG4_1	4.72	0	unknown		LAP2	4.54	4.56	0.02		DLG3_1	0	0	unknown
DLG2_1	4.71	0	unknown		LIN7C	4.49	4.57	0.09		DLG3_2	0	0	unknown
SCRIB_1	4.71	0	unknown		ARHGEF11	4.47	4.55	0.08		DLG3_3	0	0	unknown
MAGI2_5	4.69	0	unknown		MAGI2_3	4.45	4.61	0.16		DLG4_3	0	0	unknown
DLG2_2	4.69	3.59	-1.1		DLG3_3	4.42	4.02	-0.4		DLG5_1	0	0	unknown
MAGI2_6	4.63	0	unknown		DLG2_3	4.38	3.96	-0.42		DVL3	0	0	unknown
MAST1	4.57	4.16	-0.42		IL16_1	4.38	4.26	-0.12		FRMPD2_1	0	0	unknown
MAGI1_3	4.57	0	unknown		RHPN1	4.35	4.77	0.42		FRMPD2_2	0	0	unknown
LAP2	4.54	0	unknown		NOS1	4.34	4.17	-0.17		FRMPD2_3	0	0	unknown
MAGI3_5	4.51	0	unknown		PDZD7_3	4.32	4.59	0.27		FRMPD3	0	0	unknown
DVL2	4.5	4.14	-0.36		SHANK1	4.3	4.41	0.11		FRMPD4	0	0	unknown
LIN7C	4.49	0	unknown		DLG3_1	4.26	4.09	-0.16		GIPC2	0	0	unknown
ARHGEF11	4.47	0	unknown		ARHGEF12	4.22	0	unknown		GORASP1	0	0	unknown
MAGI2_3	4.45	0	unknown		APBA1_2	4.2	4.03	-0.17		GRID2IP_1	0	0	unknown
DLG3_3	4.42	0	unknown		TX1BP3	4.18	4.3	0.11		GRIP1_2	0	0	unknown
SCRIB_4	4.4	0	unknown		DLG1_3	4.12	3.68	-0.44		GRIP1_3	0	0	unknown
DLG2_3	4.38	3.73	-0.66		LIN7B	4.09	4.11	0.01		GRIP1_4	0	0	unknown
IL16_1	4.38	0	unknown		Inadl_6	4.02	4.1	0.08		GRIP1_5	0	0	unknown
RHPN1	4.35	0	unknown		NHERF2_2	4.01	4.12	0.11		GRIP1_7	0	0	unknown
MAGI1_6	4.35	0	unknown		GRID2IP_2	3.98	3.79	-0.19		GRIP2_3	0	0	unknown
NOS1	4.34	0	unknown		HTRA1	3.96	3.65	-0.31		GRIP2_4	0	0	unknown
PDZD7_3	4.32	0	unknown		FRMPD4	3.93	3.9	-0.03		GRIP2_5	0	0	unknown
SHANK1	4.3	4.11	-0.19		GOPC	3.86	3.58	-0.27		GRIP2_6	0	0	unknown
DLG3_1	4.26	0	unknown		DLG4_3	3.84	0	unknown		HTRA1	0	0	unknown
ARHGEF12	4.22	3.86	-0.37		GRIP1_7	3.74	0	unknown		HTRA2	0	0	unknown
APBA1_2	4.2	3.71	-0.49		FRMPD2_3	3.71	3.56	-0.15		HTRA3	0	0	unknown
TX1BP3	4.18	0	unknown		GRASP	3.67	3.57	-0.1		HTRA4	0	0	unknown
DLG1_3	4.12	0	unknown		GIPC2	3.67	3.6	-0.07		IL16_1	0	0	unknown
LIN7B	4.09	0	unknown		MAGI2_2	3.65	3.74	0.09		IL16_3	0	0	unknown
Inadl_6	4.02	0	unknown		AHNAK1	0	0	unknown		IL16_4	0	0	unknown
NHERF2_2	4.01	0	unknown		APBA1_1	0	0	unknown		Inadl_1	0	0	unknown
GRID2IP_2	3.98	4.1	0.12		APBA2_1	0	0	unknown		Inadl_10	0	0	unknown
HTRA1	3.96	0	unknown		APBA2_2	0	0	unknown		Inadl_2	0	0	unknown
FRMPD4	3.93	0	unknown		APBA3_1	0	0	unknown		Inadl_3	0	0	unknown
GOPC	3.86	0	unknown		ARHGAP21	0	0	unknown		Inadl_4	0	0	unknown
DLG4_3	3.84	0	unknown		CARD11	0	0	unknown		Inadl_5	0	0	unknown
GRIP1_7	3.74	0	unknown		CASK	0	0	unknown		Inadl_6	0	0	unknown
FRMPD2_3	3.71	0	unknown		DFNB31_2	0	0	unknown		Inadl_9	0	0	unknown
GRASP	3.67	4.17	0.5		DLG5_1	0	0	unknown		LAP2	0	0	unknown
GIPC2	3.67	0	unknown		DVL3	0	0	unknown		LDB3	0	0	unknown
MAGI2_2	3.65	0	unknown		FRMPD1	0	0	unknown		LIMK2	0	0	unknown
AHNAK1	0	0	unknown		FRMPD2_1	0	0	unknown		LIN7A	0	0	unknown
AHNAK2	0	0	unknown		FRMPD3	0	0	unknown		LIN7B	0	0	unknown
APBA1_1	0	0	unknown		GORASP1	0	0	unknown		LIN7C	0	0	unknown
APBA2_1	0	0	unknown		GORASP2	0	0	unknown		LNX1_2	0	0	unknown
APBA2_2	0	0	unknown		GRID2IP_1	0	0	unknown		LNX1_3	0	0	unknown
APBA3_1	0	0	unknown		GRIP1_2	0	0	unknown		LNX2_2	0	0	unknown
ARHGAP21	0	0	unknown		GRIP1_3	0	0	unknown		LNX2_3	0	0	unknown
ARHGAP23	0	0	unknown		GRIP1_4	0	0	unknown		LRRC7	0	0	unknown
CARD11	0	0	unknown		GRIP1_5	0	0	unknown		MAGI1_1	0	0	unknown
CARD14	0	0	unknown		GRIP2_3	0	0	unknown		MAGI1_2	0	0	unknown
CASK	0	0	unknown		GRIP2_4	0	0	unknown		MAGI2_3	0	0	unknown
CNKSR3	0	0	unknown		GRIP2_5	0	0	unknown		MAGI2_5	0	0	unknown
DEPTOR	0	0	unknown		GRIP2_6	0	0	unknown		MAGI2_6	0	0	unknown
DFNB31_2	0	0	unknown		GRIP2_7	0	0	unknown		MPDZ_10	0	0	unknown
DFNB31_3	0	0	unknown		HTRA2	0	0	unknown		MPDZ_12	0	0	unknown
DLG5_1	0	0	unknown		HTRA3	0	0	unknown		MPDZ_5	0	0	unknown
DLG5_2	0	0	unknown		HTRA4	0	0	unknown		MPP2	0	0	unknown
DLG5_3	0	0	unknown		IL16_3	0	0	unknown		MPP7	0	0	unknown
DLG5_4	0	0	unknown		Inadl_1	0	0	unknown		NHERF2_2	0	0	unknown
DVL1	0	0	unknown		Inadl_10	0	0	unknown		NHERF3_1	0	0	unknown
DVL3	0	0	unknown		Inadl_2	0	0	unknown		NHERF3_3	0	0	unknown
FRMPD2_1	0	0	unknown		Inadl_4	0	0	unknown		NHERF3_4	0	0	unknown
FRMPD3	0	0	unknown		Inadl_5	0	0	unknown		NHERF4_2	0	0	unknown
GIPC3	0	0	unknown		Inadl_8	0	0	unknown		NHERF4_4	0	0	unknown
GORASP1	0	0	unknown		LDB3	0	0	unknown		NOS1	0	0	unknown
GRID2IP_1	0	0	unknown		LIMK2	0	0	unknown		PARD3B_1	0	0	unknown
GRIP1_1	0	0	unknown		LNX1_2	0	0	unknown		PARD3_3	0	0	unknown
GRIP1_2	0	0	unknown		LNX1_3	0	0	unknown		PCLO	0	0	unknown
GRIP1_3	0	0	unknown		LNX2_3	0	0	unknown		PDLIM1	0	0	unknown
GRIP1_4	0	0	unknown		MAGI1_1	0	0	unknown		PDZRN3_1	0	0	unknown
GRIP1_5	0	0	unknown		MAGI1_2	0	0	unknown		PDZRN4_1	0	0	unknown
GRIP1_6	0	0	unknown		MAGI2_4	0	0	unknown		PICK1	0	0	unknown
GRIP2_1	0	0	unknown		MPDZ_10	0	0	unknown		PTPN13_1	0	0	unknown
GRIP2_2	0	0	unknown		MPDZ_12	0	0	unknown		RADIL	0	0	unknown
GRIP2_3	0	0	unknown		MPDZ_5	0	0	unknown		RAPGEF6	0	0	unknown
GRIP2_4	0	0	unknown		MPP2	0	0	unknown		SCRIB_2	0	0	unknown
GRIP2_5	0	0	unknown		MPP6	0	0	unknown		SIPA1L2	0	0	unknown
GRIP2_6	0	0	unknown		MPP7	0	0	unknown		TIAM2	0	0	unknown
HTRA2	0	0	unknown		NHERF3_3	0	0	unknown		TJP1_2	0	0	unknown
HTRA3	0	0	unknown		NHERF3_4	0	0	unknown		TJP1_3	0	0	unknown
HTRA4	0	0	unknown		NHERF4_1	0	0	unknown		TJP2_1	0	0	unknown
IL16_2	0	0	unknown		NHERF4_2	0	0	unknown		TJP3_3	0	0	unknown
IL16_3	0	0	unknown		NHERF4_4	0	0	unknown		DFNB31_1	0	3.52	unknown
IL16_4	0	0	unknown		PARD3B_1	0	0	unknown		MAGI2_4	0	3.52	unknown
Inadl_1	0	0	unknown		PCLO	0	0	unknown		MAGI2_2	0	3.58	unknown
Inadl_10	0	0	unknown		PDLIM1	0	0	unknown		MPP6	0	3.71	unknown
Inadl_2	0	0	unknown		PICK1	0	0	unknown		SCRIB_1	0	3.77	unknown
Inadl_3	0	0	unknown		PTPN13_1	0	0	unknown		SNTA1	0	3.8	unknown
Inadl_4	0	0	unknown		RADIL	0	0	unknown		DLG4_1	0	3.85	unknown
Inadl_5	0	0	unknown		RAPGEF6	0	0	unknown		GOPC	0	3.87	unknown
Inadl_7	0	0	unknown		SIPA1L2	0	0	unknown		SNX27	0	3.89	unknown
Inadl_8	0	0	unknown		TIAM2	0	0	unknown		DLG4_2	0	3.92	unknown
Inadl_9	0	0	unknown		TJP1_2	0	0	unknown		SNTG1	0	3.96	unknown
LDB3	0	0	unknown		TJP1_3	0	0	unknown		Inadl_8	0	3.98	unknown
LIMK2	0	0	unknown		TJP2_1	0	0	unknown		DLG1_2	0	4.01	unknown
LIN7A	0	0	unknown		TJP3_3	0	0	unknown		LNX1_1	0	4.01	unknown
LMO7	0	0	unknown		Inadl_9	0	0	unknown		SNTB1	0	4.03	unknown
LNX1_1	0	0	unknown		IL16_4	0	3.52	unknown		TX1BP3	0	4.03	unknown
LNX1_2	0	0	unknown		Inadl_3	0	3.53	unknown		ARHGAP21	0	4.1	unknown
LNX1_3	0	0	unknown		LNX1_1	0	3.58	unknown		PTPN3	0	4.12	unknown
LNX2_2	0	0	unknown		PARD3_3	0	3.64	unknown		ARHGEF11	0	4.15	unknown
LNX2_3	0	0	unknown		LNX2_2	0	3.73	unknown		PDZD7_3	0	4.4	unknown
LNX2_4	0	0	unknown		DFNB31_3	0	3.92	unknown		SYNJ2BP	0	4.49	unknown
LRRC7	0	0	unknown		LRRC7	0	3.93	unknown		RHPN1	0	4.49	unknown
MAGI1_1	0	0	unknown		LIN7A	0	4.07	unknown		PDZD2_2	0	4.72	unknown
MAGI1_2	0	0	unknown
MAGI1_4	0	0	unknown
MAGI2_1	0	0	unknown
MAGI2_4	0	0	unknown
MAGI3_1	0	0	unknown
MAGI3_3	0	0	unknown
MAGI3_4	0	0	unknown
MAGI3_6	0	0	unknown
MAGIX	0	0	unknown
MAST3	0	0	unknown
MAST4	0	0	unknown
MLLT4	0	0	unknown
MPDZ_1	0	0	unknown
MPDZ_10	0	0	unknown
MPDZ_11	0	0	unknown
MPDZ_12	0	0	unknown
MPDZ_13	0	0	unknown
MPDZ_2	0	0	unknown
MPDZ_3	0	0	unknown
MPDZ_4	0	0	unknown
MPDZ_5	0	0	unknown
MPDZ_6	0	0	unknown
MPDZ_7	0	0	unknown
MPDZ_8	0	0	unknown
MPDZ_9	0	0	unknown
MPP1	0	0	unknown
MPP2	0	0	unknown
MPP3	0	0	unknown
MPP4	0	0	unknown
MPP5	0	0	unknown
MPP6	0	0	unknown
MPP7	0	0	unknown
MYO18A	0	0	unknown
NHERF1_1	0	0	unknown
NHERF1_2	0	0	unknown
NHERF2_1	0	0	unknown
NHERF3_2	0	0	unknown
NHERF3_3	0	0	unknown
NHERF3_4	0	0	unknown
NHERF4_2	0	0	unknown
NHERF4_3	0	0	unknown
NHERF4_4	0	0	unknown
PARD3B_1	0	0	unknown
PARD3B_2	0	0	unknown
PARD3B_3	0	0	unknown
PARD3_1	0	0	unknown
PARD3_2	0	0	unknown
PARD3_3	0	0	unknown
PARD6A	0	0	unknown
PARD6B	0	0	unknown
PARD6G	0	0	unknown
PCLO	0	0	unknown
PDLIM1	0	0	unknown
PDLIM2	0	0	unknown
PDLIM3	0	0	unknown
PDLIM4	0	0	unknown
PDLIM5	0	0	unknown
PDLIM7	0	0	unknown
PDZD11	0	0	unknown
PDZD2_1	0	0	unknown
PDZD2_3	0	0	unknown
PDZD2_4	0	0	unknown
PDZD2_5	0	0	unknown
PDZD2_6	0	0	unknown
PDZD4	0	0	unknown
PDZD7_1	0	0	unknown
PDZD7_2	0	0	unknown
PDZD8	0	0	unknown
PDZD9	0	0	unknown
PICK1	0	0	unknown
PPP1R9A	0	0	unknown
PPP1R9B	0	0	unknown
PREX1_1	0	0	unknown
PREX2_1	0	0	unknown
PREX2_2	0	0	unknown
PSCDBP	0	0	unknown
PSMD9	0	0	unknown
PTPN13_1	0	0	unknown
PTPN13_3	0	0	unknown
PTPN13_4	0	0	unknown
PTPN13_5	0	0	unknown
RADIL	0	0	unknown
RAPGEF6	0	0	unknown
RGS12	0	0	unknown
RGS3	0	0	unknown
RHPN2	0	0	unknown
RIMS1	0	0	unknown
RIMS2	0	0	unknown
SDCBP2_1	0	0	unknown
SDCBP2_2	0	0	unknown
SDCBP_1	0	0	unknown
SDCBP_2	0	0	unknown
SHANK2	0	0	unknown
SHANK3	0	0	unknown
SHROOM2	0	0	unknown
SHROOM3	0	0	unknown
SIPA1	0	0	unknown
SIPA1L1	0	0	unknown
SIPA1L2	0	0	unknown
SIPA1L3	0	0	unknown
STXB4	0	0	unknown
SYNP2	0	0	unknown
SYNPO2L	0	0	unknown
TIAM1	0	0	unknown
TIAM2	0	0	unknown
TJP1_1	0	0	unknown
TJP1_2	0	0	unknown
TJP1_3	0	0	unknown
TJP2_1	0	0	unknown
TJP2_2	0	0	unknown
TJP2_3	0	0	unknown
TJP3_1	0	0	unknown
TJP3_2	0	0	unknown
TJP3_3	0	0	unknown
USH1C_1	0	0	unknown
USH1C_2	0	0	unknown
USH1C_3	0	0	unknown
GRIP2_7	0	3.64	unknown
FRMPD1	0	3.73	unknown
NHERF4_1	0	3.81	unknown
PDZRN4_2	0	4.05	unknown
PDZRN3_2	0	4.11	unknown
GORASP2	0	4.21	unknown
CNKSR1	0	4.3	unknown
PTPN13_2	0	4.4	unknown

### Sheet: comp_affin
Table S4: Comparision of PDZ-binding profiles of different DGKs using the ProfAff database.
PDZ	pKd1 - DGKZ	pKd2 - DGKK	ΔpKd2-1		PDZ	pKd1 - DGKZ	pKd2 - DGKI	ΔpKd2-1		PDZ	pKd1 - DGKK	pKd2 - DGKH	ΔpKd2-1
MAST2	5.76	4.36	-1.41		SNX27	6	5.73	-0.27		MAST2	4.36	4.85	0.5
SNTG2	4.95	3.84	-1.12		MAST2	5.76	5.47	-0.29		GRASP	4.17	3.51	-0.66
MAGI3_2	4.85	3.55	-1.3		SNTG1	5.4	5.43	0.03		MAST1	4.16	4.19	0.03
APBA3_2	4.74	4.47	-0.27		SNTA1	5.37	5.18	-0.18		GRID2IP_2	4.1	4.16	0.06
DLG1_1	4.73	4.01	-0.72		SYNJ2BP	5.31	5.25	-0.06		ARHGEF12	3.86	4.18	0.32
DLG2_2	4.69	3.59	-1.1		SNTB1	5.29	5.08	-0.21		APBA1_2	3.71	3.64	-0.07
MAST1	4.57	4.16	-0.42		DLG1_2	5.16	5.11	-0.06		DLG2_2	3.59	3.58	-0.01
DVL2	4.5	4.14	-0.36		NHERF3_1	5.14	4.75	-0.39		MAGI3_2	3.55	4.04	0.49
DLG2_3	4.38	3.73	-0.66		PTPN3	5.13	5.02	-0.1
SHANK1	4.3	4.11	-0.19		PDZD2_2	5.1	5.25	0.15
ARHGEF12	4.22	3.86	-0.37		SCRIB_3	5.05	4.91	-0.14
APBA1_2	4.2	3.71	-0.49		DLG4_2	4.96	4.97	0.02
GRID2IP_2	3.98	4.1	0.12		SNTG2	4.95	4.8	-0.15
GRASP	3.67	4.17	0.5		FRMPD2_2	4.93	5.22	0.3
					PDZRN3_1	4.91	4.75	-0.16
					DLG3_2	4.88	4.8	-0.08
					SCRIB_2	4.86	4.83	-0.03
					MAGI3_2	4.85	4.56	-0.29
					PDZRN4_1	4.81	4.7	-0.12
					DFNB31_1	4.81	4.79	-0.01
					DLG1_1	4.73	4.51	-0.22
					DLG4_1	4.72	4.61	-0.11
					SCRIB_1	4.71	4.49	-0.22
					MAGI2_5	4.69	4.82	0.13
					DLG2_2	4.69	4.71	0.02
					MAGI2_6	4.63	4.59	-0.04
					MAST1	4.57	4.89	0.31
					LAP2	4.54	4.56	0.02
					LIN7C	4.49	4.57	0.09
					ARHGEF11	4.47	4.55	0.08
					MAGI2_3	4.45	4.61	0.16
					DLG3_3	4.42	4.02	-0.4
					DLG2_3	4.38	3.96	-0.42
					IL16_1	4.38	4.26	-0.12
					RHPN1	4.35	4.77	0.42
					NOS1	4.34	4.17	-0.17
					PDZD7_3	4.32	4.59	0.27
					SHANK1	4.3	4.41	0.11
					DLG3_1	4.26	4.09	-0.16
					APBA1_2	4.2	4.03	-0.17
					TX1BP3	4.18	4.3	0.11
					DLG1_3	4.12	3.68	-0.44
					LIN7B	4.09	4.11	0.01
					Inadl_6	4.02	4.1	0.08
					NHERF2_2	4.01	4.12	0.11
					GRID2IP_2	3.98	3.79	-0.19
					HTRA1	3.96	3.65	-0.31
					FRMPD4	3.93	3.9	-0.03
					GOPC	3.86	3.58	-0.27
					FRMPD2_3	3.71	3.56	-0.15
					GRASP	3.67	3.57	-0.1
					GIPC2	3.67	3.6	-0.07
					MAGI2_2	3.65	3.74	0.09
