## Supplementary material for "Comparative analysis of PDZ-binding motifs in the diacylglycerol kinase family": Zambo_Supplementary_Materials: Supplementary Table 5.xlsx

### Sheet: DGKs
Table S5: DGK sequences used in evolutional analyses.
Uniprot	Species	Taxon identification number (Lifemap)	Taxa	Protein	Type (DGK)	Sequence (C-terminal 10-mer)	Class (PBM)
A0A1C3KBZ1	Plasmodium malariae	5858	SAR	DGK1	4	CLFLSPKTPI	1
A0A0F7U7H0	Neospora caninum (strain Liverpool)	572307	SAR	DGK	4	RPPSQRSSLA	1
A0A507ED77	Powellomyces hirtus	109895	Fungi incertae sedis	DGK (ATP)	4	AEADVSVSSL	1
A0A261Y468	Bifiguratus adelaidae	1938954	Fungi incertae sedis	DGK (ATP)	4	TEINPQGSNV	1
A0A1X7VG96	Amphimedon queenslandica	400682	Porifera	DGK	4	EIEEIEEVAV	2
A0A1X7VMA8	Amphimedon queenslandica	400682	Porifera	DGK	2	NSLSERRLTK	NO
A7S6N0	Nematostella vectensis	45351	Cnidaria	DGK	2	VIAVLGAKQM	NO
A7SDC5	Nematostella vectensis	45351	Cnidaria	DGK	4	VAAEDYETAV	1
A0A1S3IF57	Lingula unguis	7574	Spiralia	DGK	2	SSLDKHATVL	1
A0A1S3K5S1	Lingula unguis	7574	Spiralia	DGK	4	VVSEDHETAV	1
H2KZC9	Caenorhabditis elegans	6239	Nematoda	DGK-4	2	MQMDPASTDC	1
A0A3B1DVJ7	Caenorhabditis elegans	6239	Nematoda	DGK-5	4	LSSDAQETHL	1
A0A6P7WKT9	Ixodes scapularis	6945	Chelicerata	DGK	4	RLVQDRETAV	1
A0A6P7WE29	Ixodes scapularis	6945	Chelicerata	DGK	2	GAHIHSTAKK	NO
T1IWF5	Strigamia maritima	126957	Myriapoda	DGK	2	MFVSNNGLQV	2
T1JHM2	Strigamia maritima	126957	Myriapoda	DGK	4	QSLEGKYVHF	2
A0A162CDM0	Daphnia magna	35525	Crustacea	DGK	2	ENARLSHQSS	NO
A0A0P5T6G7	Daphnia magna	35525	Crustacea	DGK	4	NAADNVETSV	1
M9MSN3	Drosophila melanogaster	7227	Diptera	DGK	4	FMHLEKQTRI	1
A0A6H2EFG8	Drosophila melanogaster	7227	Diptera	DGK	4	LHFRKRRVEI	2
A0A0B4K6B6	Drosophila melanogaster	7227	Diptera	DGK	2	LQAIKDLSEN	NO
F6XKK7	Ciona intestinalis	7719	Tunicata	DGK	4	ALNNCLETDL	1
A0A7M7NKX1	Strongylocentrotus purpuratus	7668	Echinodermata	DGK	2	EAGPSGSVAL	2
A0A7M7NZ54	Strongylocentrotus purpuratus	7668	Echinodermata	DGK	4	LASYLEKLGV	2
A0A7M7NZU1	Strongylocentrotus purpuratus	7668	Echinodermata	DGK	4	RLKENHETAV	1
A0A4W3JGA2	Callorhinchus milii	7868	Chondrichthyes	DGKκ-like	2	ISRNATISEI	1
A0A4W3HAS5	Callorhinchus milii	7868	Chondrichthyes	DGKη	2	LGKNTSMSEV	1
V9KI06	Callorhinchus milii	7868	Chondrichthyes	DGKζ	4	IQREDQETAV	1
X1WHG1	Danio rerio	7955	Cypriniphysae	DGKζb	4	IQRDDHETAV	1
A0A1D5NSE1	Danio rerio	7955	Cypriniphysae	DGKζa	4	IQREDQETAV	1
A0A8M3ARE4	Danio rerio	7955	Cypriniphysae	DGKι	4	ASHEDLETAV	1
F1RC67	Danio rerio	7955	Cypriniphysae	DGKη	2	DLAKSSMVDL	2
F1R561	Danio rerio	7955	Cypriniphysae	DGKκ-like	2	SVCDVDPAGN	NO
A0A444UGS5	Acipenser ruthenus	7906	Chondrosteii	DGKζ	4	IQREDQETAV	1
A0A444UK62	Acipenser ruthenus	7906	Chondrosteii	DGKι	4	ITHEDLETAV	1
A0A8D3E8E7	Scophthalmus maximus	52904	Percomorphaceae	DGKη	2	DLAKASMVDL	2
A0A2U9B313	Scophthalmus maximus	52904	Percomorphaceae	DGKι	4	APHEDLETAV	1
A0A2U9AW20	Scophthalmus maximus	52904	Percomorphaceae	DGKζ	4	IQREDQETAV	1
A0A2U9B0E9	Scophthalmus maximus	52904	Percomorphaceae	DGKκ-like	2	GVNDADFSGN	NO
A0A3B3SQJ7	Paramormyrops kingsleyae	1676925	Osteoglossocephala	DGKζ	4	IQREDQETAV	1
A0A3B3Q8J1	Paramormyrops kingsleyae	1676925	Osteoglossocephala	DGKη	2	GSCDTDPTGN	NO
A0A3B3R6Z3	Paramormyrops kingsleyae	1676925	Osteoglossocephala	DGKκ-like	2	GSSEADSAGH	NO
A0A6I8R186	Xenopus tropicalis	8364	Amphibia	DGKζ	4	IQREDQETAV	1
A0A8J1JCP1	Xenopus tropicalis	8364	Amphibia	DGKι	4	LSNEDLETAV	1
F6X7U1	Xenopus tropicalis	8364	Amphibia	DGKκ-like	2	QGIKDITTPM	NO
A0A6I8SJY3	Xenopus tropicalis	8364	Amphibia	DGKκ-like	2	WSYEENSTGY	NO
F6WIA3	Xenopus tropicalis	8364	Amphibia	DGKη	2	GSYEANSTGN	NO
A0A8J0SDW2	Xenopus tropicalis	8364	Amphibia	DGKη	2	LSKNSSLSDM	NO
A0A670YKI7	Pseudonaja textilis	8673	Lepidosauria	DGKι	4	VPHEDLETAV	1
A0A670YZI7	Pseudonaja textilis	8673	Lepidosauria	DGKζ	4	IQREDQETAV	1
A0A670YNR9	Pseudonaja textilis	8673	Lepidosauria	DGKκ-like	2	QSPKQFHLSS	NO
A0A670YHZ5	Pseudonaja textilis	8673	Lepidosauria	DGKη	2	FGRSPPLPEV	NO
A0A3Q2U0J6	Gallus gallus	208526	Archosauria	DGKζ	4	IQREDQETAV	1
A0A3Q2TYW9	Gallus gallus	208526	Archosauria	DGKι	4	VPHEDLETAV	1
A0A3Q2UB94	Gallus gallus	208526	Archosauria	DGKη	2	LGKNTHLSEV	1
F1NDU2	Gallus gallus	208526	Archosauria	DGKκ-like	2	QAIKELSNPP	NO
A0A674H9E0	Taeniopygia guttata	59729	Archosauria	DGKι	4	VSHEDLETAV	1
H0ZK76	Taeniopygia guttata	59729	Archosauria	DGKζ	4	IQREDQETAV	1
H0ZQ70	Taeniopygia guttata	59729	Archosauria	DGKη	2	LSKNTPLSEV	1
H0Z3A7	Taeniopygia guttata	59729	Archosauria	DGKκ-like	2	QAIKELSNLP	NO
A0A4X2KQG2	Vombatus ursinus	29139	Metatheria	DGKζ	4	IQREDQETAV	1
A0A4X2KQQ0	Vombatus ursinus	29139	Metatheria	DGKη	2	LGKSTLLSEV	1
A0A6I9KTT4	Chrysochloris asiatica	185453	Afrotheria	DGKκ	2	YVFVHVQVVL	2
A0A6I9J7U8	Chrysochloris asiatica	185453	Afrotheria	DGKη	2	ELGSASQSEV	1
A0A6I9JR49	Chrysochloris asiatica	185453	Afrotheria	DGKζ	4	IQREDQETAV	1
A0A6I9JET8	Chrysochloris asiatica	185453	Afrotheria	DGKι	4	IGHEDLETAV	1
A0A1S3WLU6	Erinaceus europaeus	9365	Eulipotyphla	DGKι	4	IGHEDLETAV	1
A0A1S3W6D6	Erinaceus europaeus	9365	Eulipotyphla	DGKζ	4	IQREDQETAV	1
A0A1S3AF45	Erinaceus europaeus	9365	Eulipotyphla	DGKκ	2	EKDDDPPESS	NO
A0A1S3A415	Erinaceus europaeus	9365	Eulipotyphla	DGKη	2	LGRSAPQSEV	1
A0A671DT47	Rhinolophus ferrumequinum	59479	Chiroptera	DGKκ	2	DSTTSSISQL	1
A0A671FLV3	Rhinolophus ferrumequinum	59479	Chiroptera	DGKη	2	LGRSSPQSEV	1
A0A671EVU0	Rhinolophus ferrumequinum	59479	Chiroptera	DGKι	4	FGHEDLETAV	1
A0A671DZ25	Rhinolophus ferrumequinum	59479	Chiroptera	DGKζ	4	IQREDQETAV	1
F6W5P8	Equus caballus	9796	Perissodactyla	DGKκ	2	EPPMSSRSQL	1
A0A3Q2GT27	Equus caballus	9796	Perissodactyla	DGKι	4	IGHEDLETAV	1
A0A3Q2H2U8	Equus caballus	9796	Perissodactyla	DGKζ	4	IQREDQETAV	1
F7DSL9	Equus caballus	9796	Perissodactyla	DGKη	2	LGRSTPQAEV	NO
M3WMB1	Felis catus	9685	Carnivora/Feliformia	DGKκ	2	DDPPTSRFQL	2
A0A337SFI0	Felis catus	9685	Carnivora/Feliformia	DGKη	2	LGRSTPQSEV	1
A0A337SXX5	Felis catus	9685	Carnivora/Feliformia	DGKζ	4	IQREDQETAV	1
A0A337SJD0	Felis catus	9685	Carnivora/Feliformia	DGKι	4	IGHEDLETAV	1
F1RW19	Sus scrofa	9823	Artiodactyla/Suidae	DGKκ	2	DLPTSSESQL	1
A0A287AAL4	Sus scrofa	9823	Artiodactyla/Suidae	DGKη	2	LGRSTPQSEV	1
A0A287A1A9	Sus scrofa	9823	Artiodactyla/Suidae	DGKζ	4	IQREDQETAV	1
A0A4X1VQA6	Sus scrofa	9823	Artiodactyla/Suidae	DGKι	4	IGHEDLETAV	1
F6UUZ3	Mus musculus	10090	Rodentia/Myomorpha	DGKκ	2	DPPTPSSSQL	1
D3YXJ0	Mus musculus	10090	Rodentia/Myomorpha	DGKη	2	ELERNPPNLV	NO
Q80UP3	Mus musculus	10090	Rodentia/Myomorpha	DGKζ	4	IQREDQETAV	1
D3YWQ0	Mus musculus	10090	Rodentia/Myomorpha	DGKι	4	IGHEDLETAV	1
A0A1S3GIG4	Dipodomys ordii	10020	Rodentia/Castorimorpha	DGKκ	2	DLPTSSSSQL	1
A0A1S3G6Z7	Dipodomys ordii	10020	Rodentia/Castorimorpha	DGKη	2	LGRSTPQYEV	2
A0A1S3GAZ6	Dipodomys ordii	10020	Rodentia/Castorimorpha	DGKζ	4	IQREDQETAV	1
A0A1S3FKZ5	Dipodomys ordii	10020	Rodentia/Castorimorpha	DGKι	4	IGHEDLETAV	1
A0A6P3FWK3	Octodon degus	10160	Rodentia/Hystricomorpha	DGKκ	2	NLPTPSISQL	1
A0A6P6D755	Octodon degus	10160	Rodentia/Hystricomorpha	DGKη	2	LERSTPQSEV	1
A0A6P3F0M7	Octodon degus	10160	Rodentia/Hystricomorpha	DGKζ	4	IQREDQETAV	1
A0A6P6E862	Octodon degus	10160	Rodentia/Hystricomorpha	DGKι	4	IGHEDLETAV	1
A0A2K6EHB9	Propithecus coquereli	379532	Lemuriformes	DGKκ	2	DPPTPSRSQL	1
A0A2K6GP20	Propithecus coquereli	379532	Lemuriformes	DGKη	2	LGRSTPQSEV	1
A0A2K6GQE6	Propithecus coquereli	379532	Lemuriformes	DGKζ	4	IQREDQETAV	1
A0A2K6FKQ2	Propithecus coquereli	379532	Lemuriformes	DGKι	4	LGHEDLETAV	1
F7ILU1	Callithrix jacchus	9483	Platyrrhini	DGKκ	2	DPATPSRSQL	1
F7FWK4	Callithrix jacchus	9483	Platyrrhini	DGKη	2	LERSAPQSEV	1
A0A2R8P5C2	Callithrix jacchus	9483	Platyrrhini	DGKζ	4	IQREDQETAV	1
F7ID93	Callithrix jacchus	9483	Platyrrhini	DGKι	4	IGHEDLETAV	1
A0A2I3SL15	Pan troglodytes	9598	Catarrhini/Pan	DGKκ	2	DPLTPSRSQL	1
A0A2I3SK20	Pan troglodytes	9598	Catarrhini/Pan	DGKη	2	LGRSTPQSEV	1
H2Q3H5	Pan troglodytes	9598	Catarrhini/Pan	DGKζ	4	IQREDQETAV	1
A0A2I3TL00	Pan troglodytes	9598	Catarrhini/Pan	DGKι	4	IGHEDLETAV	1
Q5KSL6	Homo sapiens	9606	Catarrhini/Homo	DGKκ	2	DPLTPSRSQL	1
Q13574	Homo sapiens	9606	Catarrhini/Homo	DGKζ	4	IQREDQETAV	1
O75912	Homo sapiens	9606	Catarrhini/Homo	DGKι	4	IGHEDLETAV	1
Q86XP1	Homo sapiens	9606	Catarrhini/Homo	DGKη	2	LGRSTPQSEV	1
